# Early-life stage phenomic prediction of field agronomic traits across breeding cycles in intermediate wheatgrass

**DOI:** 10.64898/2026.08.28.747871

**Authors:** Zachary N. Harris, Jackson Braley, Eric Cassetta, Jared Crain, Lee DeHaan, David Van Tassel, Allison Miller, Matthew J. Rubin

## Abstract

Perennial grains represent a promising frontier for sustainable agriculture, but breeding progress is constrained by the accessibility of genotyping and the difficulty of evaluating complex traits expressed for multiple years after establishment across heterogeneous environments. Phenomic selection may help address these challenges by using scalable, high-dimensional phenotypes collected early in development, although the robustness of such predictions across breeding cycles remains uncertain. Here, we compared genomic and phenomic selection across two breeding cycles of *Thinopyrum intermedium* (intermediate wheatgrass; IWG; Kernza®), comprising approximately 2,280 individuals from maternal half-sib families evaluated across multiple field sites and years. We constructed relationship matrices from genomic markers and early-life stage phenomic data, including seed and leaf color (HSV), CropReporter multispectral reflectance, and hyperspectral reflectance sensors. Genomic models provided the strongest predictions on average across all field traits in both cycles. Among phenomic predictors, leaf HSV was consistently the most informative, whereas CropReporter and hyperspectral data showed lower and more trait-dependent performance. Seed HSV provided little predictive value. Genomic, leaf HSV, and CropReporter models transferred across breeding cycles with little loss of predictive ability relative to within-cycle validation, demonstrating that their predictive signals were not restricted to a single breeding cycle. Despite limited similarity among relationship matrices, multi-relationship-matrix models rarely improved prediction beyond the stronger constituent single-relationship-matrix model. Together, these results show that early-life stage phenomic data provide reproducible information about agronomic performance expressed years later, but that predictor complexity and data integration do not guarantee improved prediction.

**Plain language summary:** Perennial grain crops such as intermediate wheatgrass can take several years to evaluate in the field, slowing breeding progress. We tested whether measurements collected from seeds and young seedlings could predict agronomic traits expressed years later in the field. In two breeding cycles, genomic prediction was strongest overall, but leaf color measurements from RGB images provided modest and reproducible predictions across cycles. More complex multispectral and hyperspectral measurements were generally less consistent, and combining multiple predictor data types rarely improved prediction. These results suggest that inexpensive early-life phenotyping may help breeders prioritize plants before mature field traits are available, although it is unlikely to replace genomic selection when genomic resources are already well established.
