## Supplemental Table 1 for "Early-life stage phenomic prediction of field agronomic traits across breeding cycles in intermediate wheatgrass"

### Sheet: traits
Crop ontology name	Descriptive name
AREANKD	Naked seed area
BRCHP	Brittle rachis percentage
CIRC	Seed circularity
CMSPKEM	Spike emergence
FERET	Seed length
FERETMIN	Seed width
FERT	Fertility Index
MGSDHD	Seed mass per length of spike
NKD	Seed free threshing percentage
PTHT	Plant height
SDDEN	Seed density
SDHD	Seeds per spike
SDMG	Seed mass
SPKDRW	Spike dry weight
SHAT	Shatter rating
SPKHI	Spike harvest index
SPKLNG	Spike length
SPKYLD	Seed mass per spike
ZDK	Zadok's growth stage
