## Supplemental Table 3 for "Early-life stage phenomic prediction of field agronomic traits across breeding cycles in intermediate wheatgrass"

Trait	cycle	term	df	sumsq	meansq	statistic	p.value	PVE
Naked seed area	C11	family	94	529.056603904315	5.62826174366292	7.03850820952237	8.85922249305896e-76	16.0077641120821
Naked seed area	C11	site	1	4.22275788673097	4.22275788673097	5.2808340134583	0.0216316388414877	0.127768771156761
Naked seed area	C11	year	1	1.04078961805115	1.04078961805115	1.30157526509617	0.254019050498334	0.0314913651452693
Naked seed area	C11	family:site	94	202.072610137657	2.14970861848571	2.68835076412872	1.43076175503156e-15	6.11414856694876
Naked seed area	C11	family:year	94	30.5093810005977	0.324567882985082	0.405893295831519	0.999999934740576	0.923128018172396
Naked seed area	C11	site:year	1	161.111368121509	161.111368121509	201.480268476749	2.82998053641737e-44	4.87477664512885
Naked seed area	C11	family:site:year	94	37.2444059621405	0.396217084703622	0.49549529329894	0.999987660516398	1.12691092169865
Naked seed area	C11	Residuals	2926	2339.742083369	0.799638442709844	NA	NA	70.7940115996672
Brittle rachis perc.	C11	family	94	181.188956966108	1.92754209538413	2.26772028864771	9.99752447580382e-11	5.42481907084149
Brittle rachis perc.	C11	site	1	127.307559311038	127.307559311038	149.775164879255	1.24340718688552e-33	3.81160357218672
Brittle rachis perc.	C11	year	1	21.741540828623	21.741540828623	25.5785507157525	4.50620285582484e-07	0.65094433618631
Brittle rachis perc.	C11	family:site	94	121.164255167513	1.28898143795226	1.51646460304781	0.00114954576863794	3.62767231040452
Brittle rachis perc.	C11	family:year	94	99.8897039055932	1.06265642452759	1.25019709791749	0.0540564780544552	2.99070969777221
Brittle rachis perc.	C11	site:year	1	166.564115468036	166.564115468036	195.959831389441	3.66667692399656e-43	4.98694956491118
Brittle rachis perc.	C11	family:site:year	94	105.320178498555	1.12042743083569	1.31816369818745	0.0231205100548798	3.15329875744173
Brittle rachis perc.	C11	Residuals	2961	2516.82368985458	0.849991114439237	NA	NA	75.3540026902559
Seed circularity	C11	family	94	661.503081940369	7.03726682915286	9.6120712380617	2.45565634207303e-112	20.0152218438841
Seed circularity	C11	site	1	193.692775072614	193.692775072614	264.561341426348	5.12363546673612e-57	5.86059833805185
Seed circularity	C11	year	1	87.8751398938266	87.8751398938266	120.027011227565	2.11011366649278e-27	2.65885445972244
Seed circularity	C11	family:site	94	159.103687376076	1.69259241889442	2.31188035105027	3.30416460998011e-11	4.81402987522166
Seed circularity	C11	family:year	94	32.2015746664892	0.342569943260523	0.467909882995767	0.999997027324166	0.974329036807541
Seed circularity	C11	site:year	1	0.414365952437011	0.414365952437011	0.565974710089441	0.451923422231955	0.0125375477288052
Seed circularity	C11	family:site:year	94	28.0027442770113	0.297901534861822	0.406898138799784	0.999999930030346	0.847284244387634
Seed circularity	C11	Residuals	2926	2142.20663082118	0.732128035140525	NA	NA	64.817144654196
Spike emergence	C11	family	94	56.7809101733365	0.604052235886559	1.91715598743973	5.74082567900714e-07	2.54851481927003
Spike emergence	C11	site	1	756.892873354238	756.892873354238	2402.24539831692	0	33.9718524844808
Spike emergence	C11	year	1	760.519890851269	760.519890851269	2413.75691652325	0	34.1346450112775
Spike emergence	C11	family:site	94	24.2115853282593	0.25757005668361	0.817482242461078	0.896716613481269	1.08669593035275
Spike emergence	C11	family:year	94	17.0845667562957	0.181750710173358	0.576844917590395	0.999596535888903	0.766811793370537
Spike emergence	C11	Residuals	1944	612.510173536617	0.315077249761634	NA	NA	27.4914799612483
Seed length	C11	family	94	640.024208210661	6.80876817245384	8.70071202597992	1.70646510396699e-99	19.3653315646191
Seed length	C11	site	1	34.9648178425333	34.9648178425333	44.6804478260108	2.76699396359785e-11	1.05793699977408
Seed length	C11	year	1	17.019370687206	17.019370687206	21.7485218268807	3.24763937717068e-06	0.514958265876127
Seed length	C11	family:site	94	195.098504941165	2.07551601001239	2.65223703481162	3.88062397568103e-15	5.90313176826521
Seed length	C11	family:year	94	27.9008901652875	0.296817980481781	0.379294419621014	0.999999990741174	0.844202425576021
Seed length	C11	site:year	1	74.1538626601252	74.1538626601252	94.7589032668287	4.62998397238938e-22	2.24368722118382
Seed length	C11	family:site:year	94	26.0883097358977	0.277535209956358	0.354653569887942	0.999999998762883	0.789358842235937
Seed length	C11	Residuals	2926	2289.75003575712	0.782552985562926	NA	NA	69.2813929124697
Seed width	C11	family	94	466.888697358532	4.96690103572907	6.50786436522597	3.65400172405787e-68	14.126738195417
Seed width	C11	site	1	144.501717428431	144.501717428431	189.332859825826	8.64880192282754e-42	4.37221535335648
Seed width	C11	year	1	59.7084012643907	59.7084012643907	78.2327197779782	1.55122518992249e-18	1.80660820769715
Seed width	C11	family:site	94	168.056825645542	1.78783857069725	2.34250911007115	1.50685404174647e-11	5.08492664585604
Seed width	C11	family:year	94	36.4751916704299	0.388033953940744	0.508420104041399	0.99997713430147	1.10363666173767
Seed width	C11	site:year	1	147.532162654352	147.532162654352	193.30348987355	1.32885117152468e-42	4.46390809846753
Seed width	C11	family:site:year	94	48.6693140984418	0.517758660621722	0.678391438244679	0.99224019069847	1.47259649314499
Seed width	C11	Residuals	2926	2233.16768987988	0.763215205017046	NA	NA	67.5693703443231
Fertility index	C11	family	94	341.681990543076	3.63491479301145	4.26070490647265	3.07313250046442e-36	10.3320831733619
Fertility index	C11	site	1	163.310907252601	163.310907252601	191.426656038665	3.21357815403961e-42	4.93834010440283
Fertility index	C11	year	1	0.00956183157814295	0.00956183157814295	0.0112080048748836	0.915694442685418	0.000289139146602448
Fertility index	C11	family:site	94	183.310199213046	1.95010850226644	2.28584088951284	6.4032564701712e-11	5.54309643825358
Fertility index	C11	family:year	94	83.0596835840408	0.88361365514937	1.03573735570348	0.388035887949898	2.51163240350895
Fertility index	C11	site:year	1	0.121633161453111	0.121633161453111	0.142573633029702	0.70576312765363	0.00367805145004871
Fertility index	C11	family:site:year	94	37.5553924027816	0.399525451093421	0.468308102574298	0.999996962708416	1.1356332749556
Fertility index	C11	Residuals	2928	2497.95063201142	0.853125215850895	NA	NA	75.5352474149205
Seed mass per length of spike	C11	family	94	243.496097407585	2.59038401497431	3.21218067874488	2.57561530137239e-21	11.0229107020183
Seed mass per length of spike	C11	site	1	160.916056692998	160.916056692998	199.542401906843	4.42229803332643e-43	7.28456571720227
Seed mass per length of spike	C11	year	1	80.1658406213878	80.1658406213878	99.4088763869697	7.76127747766913e-23	3.62905570943358
Seed mass per length of spike	C11	family:site	94	104.571812724636	1.11246609281528	1.37950283372772	0.0106504934775594	4.73389826729905
Seed mass per length of spike	C11	family:year	94	65.7379423855603	0.699339812612343	0.86720958011035	0.812414724212051	2.97591409622274
Seed mass per length of spike	C11	site:year	1	40.7875421465315	40.7875421465315	50.5781976954797	1.63586601642704e-12	1.84642562908698
Seed mass per length of spike	C11	family:site:year	94	37.5662680398882	0.399641149360513	0.495571147361318	0.999986196807879	1.70060063557665
Seed mass per length of spike	C11	Residuals	1830	1475.75843998141	0.806425377039025	NA	NA	66.8066292431604
Seed free threshing perc.	C11	family	94	244.091057693204	2.59671337971494	3.33680681217629	7.08132591928455e-23	10.9408811157868
Seed free threshing perc.	C11	site	1	126.660360483408	126.660360483408	162.760032352949	8.64016059850047e-36	5.67729092260906
Seed free threshing perc.	C11	year	1	65.6657756938138	65.6657756938138	84.3812834229752	1.06031310390786e-19	2.94333373795669
Seed free threshing perc.	C11	family:site	94	96.976298814238	1.03166275334296	1.32569860428771	0.0221075808136372	4.34676372990758
Seed free threshing perc.	C11	family:year	94	34.1125588660328	0.362899562404605	0.466330146956925	0.999996933285405	1.52902549825338
Seed free threshing perc.	C11	site:year	1	178.373815011597	178.373815011597	229.212421245317	6.60362305196385e-49	7.99524047564308
Seed free threshing perc.	C11	family:site:year	94	43.88800645834	0.466893685727021	0.599963801652629	0.999105063157448	1.9671898905576
Seed free threshing perc.	C11	Residuals	1852	1441.23212697936	0.778203092321471	NA	NA	64.6002746292858
Plant height	C11	family	94	215.974251657973	2.29759842189333	4.05838236958535	6.53316664464492e-33	7.71887961608191
Plant height	C11	site	1	321.664598257473	321.664598257473	568.174978729374	5.61716467847683e-113	11.4962329613106
Plant height	C11	year	1	693.198346930422	693.198346930422	1224.43675230673	2.02420843735981e-217	24.7747800904367
Plant height	C11	family:site	94	88.5829936085981	0.942372272431894	1.66456721922368	8.53452602760261e-05	3.16593972868469
Plant height	C11	family:year	94	40.709148479301	0.433076047652138	0.764967532939377	0.953829899775454	1.45493740097573
Plant height	C11	site:year	1	28.0232810007676	28.0232810007676	49.4991589773697	2.57348012683634e-12	1.00154685492378
Plant height	C11	family:site:year	94	40.3631677812093	0.429395401927758	0.758466193290909	0.958717422610593	1.44257211512541
Plant height	C11	Residuals	2419	1369.48421228427	0.566136507765303	NA	NA	48.9451112324611
Seed density	C11	family	94	336.481475962655	3.57959016981548	4.66244601896387	7.55962743724691e-42	10.174825399536
Seed density	C11	site	1	394.498934681646	394.498934681646	513.838149127207	6.02003391202306e-105	11.9292087898895
Seed density	C11	year	1	0.546787918779367	0.546787918779367	0.712195819685643	0.398784756474099	0.0165342582031862
Seed density	C11	family:site	94	181.437938502541	1.93019083513342	2.51408964383548	1.65580562582335e-13	5.4864813578029
Seed density	C11	family:year	94	38.1690835094515	0.406054079887782	0.528888822028031	0.999942812733888	1.15419061111133
Seed density	C11	site:year	1	60.5339947098967	60.5339947098967	78.8460324388718	1.14606788745605e-18	1.83048063833979
Seed density	C11	family:site:year	94	47.361518766745	0.503845944327075	0.656263540197385	0.995573758748301	1.43215962403221
Seed density	C11	Residuals	2928	2247.97026594828	0.767749407769221	NA	NA	67.9761193210851
Seeds per spike	C11	family	94	373.757759873693	3.97614638163503	4.76493690303904	2.69840703523159e-43	11.2883648406431
Seeds per spike	C11	site	1	0.69906372376356	0.69906372376356	0.837744442790645	0.360117926739821	0.021113371300621
Seeds per spike	C11	year	1	152.474094746011	152.474094746011	182.722005449402	1.9565230096872e-40	4.6050768573244
Seeds per spike	C11	family:site	94	161.877055407235	1.72209633411952	2.06372693191947	1.47610360684969e-08	4.8890684206353
Seeds per spike	C11	family:year	94	99.0182612680204	1.05338575817043	1.26235711427154	0.0468111201651616	2.99058475590518
Seeds per spike	C11	site:year	1	25.2440920514537	25.2440920514537	30.2520315537839	4.12048533413184e-08	0.76243104957577
Seeds per spike	C11	family:site:year	94	51.2947167526527	0.54568847609205	0.653942513108617	0.995839298052534	1.54922128519036
Seeds per spike	C11	Residuals	2932	2446.63495617717	0.834459398423319	NA	NA	73.8941394194253
Seed mass	C11	family	94	350.110487768865	3.72457965711559	4.60119462023931	5.47563531964976e-41	10.5869515503134
Seed mass	C11	site	1	220.467125076667	220.467125076667	272.35614303601	1.41837985173721e-58	6.66668052847497
Seed mass	C11	year	1	1.21391384573803	1.21391384573803	1.49961992241813	0.220828365738985	0.0367074038626558
Seed mass	C11	family:site	94	182.1078892706	1.93731797096384	2.39328403371965	4.04021211578592e-12	5.50673992351378
Seed mass	C11	family:year	94	34.822015804294	0.370446976641426	0.457635167702777	0.999998319332718	1.05297900829435
Seed mass	C11	site:year	1	103.303466187857	103.303466187857	127.616911607079	5.37191492405751e-29	3.12378186234828
Seed mass	C11	family:site:year	94	44.814711945535	0.476752254739735	0.588960395975054	0.999421629298717	1.35514701982265
Seed mass	C11	Residuals	2928	2370.16039010044	0.809481007547964	NA	NA	71.6710127033699
Shatter rating	C11	family	94	400.987867897092	4.26582838188396	5.10370638135435	3.97101594788525e-48	12.0164179771379
Shatter rating	C11	site	1	187.438020951522	187.438020951522	224.253893499632	6.33828799172657e-49	5.61696197037822
Shatter rating	C11	year	1	14.4462153307484	14.4462153307484	17.283686723796	3.31082284951104e-05	0.43291025863795
Shatter rating	C11	family:site	94	136.775403774764	1.45505748696557	1.74085441716338	1.76926700624169e-05	4.09875348441004
Shatter rating	C11	family:year	94	73.4991260203565	0.78190559596124	0.935484558326663	0.654971730369153	2.2025509745387
Shatter rating	C11	site:year	1	0.0818449919333901	0.0818449919333901	0.0979206780531241	0.754361375908156	0.00245265184097662
Shatter rating	C11	family:site:year	94	51.3878432201668	0.546679183193264	0.654055856458255	0.99582992112412	1.53994136110778
Shatter rating	C11	Residuals	2958	2472.38367781343	0.835829505684053	NA	NA	74.0900113219485
Spike dry weight	C11	family	94	359.934410379147	3.82908947211858	4.99994699470941	1.18527401064918e-46	10.7894007907418
Spike dry weight	C11	site	1	80.8212801854736	80.8212801854736	105.534780504448	2.38057618747019e-24	2.42270024536791
Spike dry weight	C11	year	1	309.217140521354	309.217140521354	403.769440155433	2.75168426583839e-84	9.26909893649142
Spike dry weight	C11	family:site	94	136.109109261653	1.4479692474644	1.89072873329481	7.54031539762964e-07	4.08000927043325
Spike dry weight	C11	family:year	94	49.3602732032139	0.525109289395892	0.685677008209558	0.990769078235195	1.47962449649922
Spike dry weight	C11	site:year	1	87.452532307412	87.452532307412	114.193734378383	3.52823936554778e-26	2.6214787861934
Spike dry weight	C11	family:site:year	94	48.557733730946	0.516571635435596	0.674528713668131	0.992945821369967	1.45556755788207
Spike dry weight	C11	Residuals	2957	2264.5475204108	0.765826012989789	NA	NA	67.882119916391
Spike harvest index	C11	family	94	318.400824682598	3.38724281577232	3.9971968146801	1.25290794718747e-32	9.55584707930968
Spike harvest index	C11	site	1	185.764624601981	185.764624601981	219.21598365542	6.71335449528182e-48	5.57516880558168
Spike harvest index	C11	year	1	0.174908023399096	0.174908023399096	0.206404392013877	0.649633712042243	0.00524934043814814
Spike harvest index	C11	family:site	94	184.777624742854	1.96571941215802	2.31969415840102	2.67594632184735e-11	5.54554696107004
Spike harvest index	C11	family:year	94	93.2266738581665	0.991773126150707	1.17036557352061	0.128387551189439	2.7979193834984
Spike harvest index	C11	site:year	1	1.07949263215812	1.07949263215812	1.27388107242889	0.259131537331766	0.0323977380599678
Spike harvest index	C11	family:site:year	94	46.1901800201981	0.491384893831895	0.579870484413124	0.999579296327157	1.38625990456777
Spike harvest index	C11	Residuals	2953	2502.38567143864	0.847404561950098	NA	NA	75.1016107874743
Spike length	C11	family	94	301.732148873971	3.20991647738267	3.81162782980302	8.0594578792299e-29	13.6345299988237
Spike length	C11	site	1	105.749812907879	105.749812907879	125.573027434284	3.0800625221652e-28	4.77857265738266
Spike length	C11	year	1	18.3493972732896	18.3493972732896	21.7890632979993	3.26401258831921e-06	0.829163907514209
Spike length	C11	family:site	94	113.698929422064	1.20956307895813	1.4363003916595	0.00463611893965988	5.13777358436798
Spike length	C11	family:year	94	49.4119602478532	0.525659151572906	0.624196007978269	0.998095468423226	2.23280434920257
Spike length	C11	site:year	1	31.2992658951312	31.2992658951312	37.1664352573943	1.31911992212039e-09	1.41433646159652
Spike length	C11	family:site:year	94	48.2774703422029	0.513590110023435	0.609864577558458	0.998769895004874	2.1815395545505
Spike length	C11	Residuals	1834	1544.48101503762	0.842137958035782	NA	NA	69.7912794865618
Seed mass per spike	C11	family	94	379.590157557311	4.0381931655033	4.88584232361582	4.88821283005031e-45	11.3751920155022
Seed mass per spike	C11	site	1	14.9333702698813	14.9333702698813	18.0680045526545	2.19747134865915e-05	0.447508848363235
Seed mass per spike	C11	year	1	146.092213761465	146.092213761465	176.758142043344	3.22785588773369e-39	4.37795066711008
Seed mass per spike	C11	family:site	94	173.259214878039	1.84318313700042	2.23008207181917	2.57418980516028e-10	5.19206517464903
Seed mass per spike	C11	family:year	94	92.6724295287597	0.985876909880422	1.19282038643364	0.102187661607653	2.77711805600117
Seed mass per spike	C11	site:year	1	32.9501691649992	32.9501691649992	39.8666741482112	3.12686394456139e-10	0.98741891414441
Seed mass per spike	C11	family:site:year	94	52.6885125883184	0.56051609136509	0.67817291794112	0.992287727892768	1.57891856722559
Seed mass per spike	C11	Residuals	2958	2444.81393225125	0.82650910488548	NA	NA	73.2638277570043
Zadok's growth stage	C11	family	94	245.443905915113	2.61110538207567	4.04363180516981	1.20596277876086e-30	14.6796594446841
Zadok's growth stage	C11	site	1	289.764374415489	289.764374415489	448.73732344735	1.60460963677274e-86	17.3304051683908
Zadok's growth stage	C11	year	1	118.836109107026	118.836109107026	184.032966913732	1.85365785533614e-39	7.10742279348253
Zadok's growth stage	C11	family:site	94	74.8609162857811	0.79639272644448	1.23331634952889	0.0697710380026185	4.47732752905398
Zadok's growth stage	C11	family:year	94	46.8176727912076	0.498060348842635	0.771310373491345	0.946773401925961	2.80010004732108
Zadok's growth stage	C11	Residuals	1388	896.277021485351	0.645732724413077	NA	NA	53.6050850170675
Naked seed area	C12	family	94	277.579837921585	2.9529769991658	4.19138171778613	1.08509759995226e-33	12.5431467655483
Naked seed area	C12	site	1	14.3068590333545	14.3068590333545	20.3067979900574	7.01295846222502e-06	0.646491596626956
Naked seed area	C12	year	1	384.549417993042	384.549417993042	545.819828808912	6.84548103645431e-106	17.3768376860841
Naked seed area	C12	family:site	94	164.05126558415	1.74522622961862	2.47713047351561	1.06192310088478e-12	7.41307119675327
Naked seed area	C12	family:year	94	49.7533706745818	0.529291177389168	0.751262663041791	0.962995837645784	2.24823184250256
Naked seed area	C12	site:year	1	0.793887071069065	0.793887071069065	1.12682345870139	0.288593679454184	0.0358737944450548
Naked seed area	C12	family:site:year	94	29.8473488272623	0.317524987524067	0.450687028048173	0.9999987182997	1.34872791808686
Brittle rachis perc.	C12	family	94	145.709010971379	1.55009586139765	1.86288316214048	1.88468465971846e-06	6.49616633844763
Brittle rachis perc.	C12	site	1	164.147108295927	164.147108295927	197.269660395595	1.13753961401683e-42	7.31819475238201
Brittle rachis perc.	C12	year	1	40.7217485300272	40.7217485300272	48.9388182748305	3.66783241771941e-12	1.81550372403155
Brittle rachis perc.	C12	family:site	94	100.956694156769	1.07400738464647	1.29072680128858	0.0344899847482628	4.50096719379266
Brittle rachis perc.	C12	family:year	94	63.8288678670448	0.679030509223881	0.816049209416177	0.898508047306255	2.84569183535646
Brittle rachis perc.	C12	site:year	1	102.098049200794	102.098049200794	122.699983581698	1.15912397095176e-27	4.55185239415048
Brittle rachis perc.	C12	family:site:year	94	74.5133443237581	0.792695152380405	0.952649761124041	0.609031985438852	3.32203942593663
Seed circularity	C12	family	94	427.582903725462	4.54875429495172	5.42352901185259	9.12542778343327e-50	19.3214145379784
Seed circularity	C12	site	1	63.637327702573	63.637327702573	75.8754750536241	6.61677642656973e-18	2.87561354281848
Seed circularity	C12	year	1	15.3094046771654	15.3094046771654	18.2535690074418	2.03272698377141e-05	0.691794156220761
Seed circularity	C12	family:site	94	125.620744661803	1.33639090065748	1.59339334484071	0.000351420203358193	5.67649094721208
Seed circularity	C12	family:year	94	22.4034017685184	0.238334061367218	0.284168282681771	0.999999999998769	1.0123543501364
Seed circularity	C12	site:year	1	0.75769644983994	0.75769644983994	0.903409683491871	0.341994326889702	0.0342384297261609
Seed circularity	C12	family:site:year	94	19.4990213899598	0.20743639776553	0.24732866372759	0.99999999999999	0.881112579754172
Spike emergence	C12	family	94	289.006630463663	3.07453862195387	3.5209567370366	2.34694086290658e-24	17.1823204794093
Spike emergence	C12	site	1	0.146578853517257	0.146578853517257	0.167861869782175	0.68208183348133	0.00871455728402243
Spike emergence	C12	year	1	0.789483710434798	0.789483710434798	0.904115488804476	0.341844941751825	0.0469372003825684
Spike emergence	C12	family:site	94	119.276827326867	1.26890241837093	1.45314503018535	0.0038780060817899	7.09136904440355
Spike emergence	C12	family:year	94	52.0313155677217	0.553524633699167	0.633895529632427	0.997351650018889	3.09341947489428
Seed length	C12	family	94	403.07517835162	4.28803381225127	5.42663588363743	8.3086635706765e-50	18.2139710054957
Seed length	C12	site	1	0.298819284727106	0.298819284727106	0.378164800984075	0.538663333229637	0.0135029048679217
Seed length	C12	year	1	147.064090054101	147.064090054101	186.114033429946	1.96416869247283e-40	6.6454627227339
Seed length	C12	family:site	94	156.938172776545	1.66955502953772	2.11287215299267	7.65795938382752e-09	7.09164811462022
Seed length	C12	family:year	94	34.9306480699768	0.371602639042307	0.470274327063348	0.999996195611379	1.57842964618061
Seed length	C12	site:year	1	0.286456207540194	0.286456207540194	0.36251895460502	0.547185016561576	0.0129442479683775
Seed length	C12	family:site:year	94	21.2115574391589	0.225654866374031	0.285573026892674	0.999999999998548	0.958497850843152
Seed width	C12	family	94	205.312224845859	2.18417260474318	3.25419203897468	7.78103739551088e-22	9.27755195869222
Seed width	C12	site	1	70.8484179975615	70.8484179975615	105.556839839919	4.09502153212455e-24	3.20146488918037
Seed width	C12	year	1	475.298427133856	475.298427133856	708.145663194071	3.277182276491e-132	21.4775610995868
Seed width	C12	family:site	94	144.402667529854	1.53619859074313	2.2887775505582	1.16693072135838e-10	6.52519961725505
Seed width	C12	family:year	94	50.0564364074792	0.53251528093063	0.793392877501355	0.926332932098011	2.26192663386711
Seed width	C12	site:year	1	2.1435161610785	2.1435161610785	3.19361812873548	0.0740913217073024	0.0968601970663578
Seed width	C12	family:site:year	94	33.9806684812713	0.361496473205014	0.538592482419448	0.999905624802232	1.53550241668646
Fertility index	C12	family	94	404.014887908201	4.29803072242767	5.18719160284991	1.09577444905153e-46	18.2152789859423
Fertility index	C12	site	1	11.8479150653807	11.8479150653807	14.2989684130756	0.000160931066756963	0.534171103037901
Fertility index	C12	year	1	8.1799996525028	8.1799996525028	9.87224807104478	0.00170463608572569	0.368800705703462
Fertility index	C12	family:site	94	128.464267036033	1.3666411386812	1.64936686042864	0.000128058439785617	5.79189662019984
Fertility index	C12	family:year	94	59.006525954981	0.627728999521075	0.757591279697024	0.958639152885959	2.66034832980077
Fertility index	C12	site:year	1	44.9490330849746	44.9490330849746	54.2479246967568	2.65434209030212e-13	2.0265569470232
Fertility index	C12	family:site:year	94	37.7690003355243	0.401797875909833	0.484920351333643	0.99999186307974	1.70284041188117
Seed mass per length of spike	C12	family	94	360.577511826179	3.83593097687424	5.81565932904991	5.28675453550002e-55	16.1332220056456
Seed mass per length of spike	C12	site	1	0.506216166303199	0.506216166303199	0.767474907089183	0.381112710425447	0.022649492899472
Seed mass per length of spike	C12	year	1	376.108947333554	376.108947333554	570.219204017558	4.04169676573188e-110	16.8281408202932
Seed mass per length of spike	C12	family:site	94	108.227292773251	1.15135417843884	1.74556938309006	2.04388498019063e-05	4.84238446412755
Seed mass per length of spike	C12	family:year	94	71.8414817265946	0.764271082197815	1.15871225939749	0.146443362803556	3.21438396987
Seed mass per length of spike	C12	site:year	1	61.1180303061157	61.1180303061157	92.6611154543122	1.94761753712366e-21	2.73458748573224
Seed mass per length of spike	C12	family:site:year	94	32.4277860336985	0.344976447167005	0.523019185007369	0.999951366272396	1.45090765251447
Plant height	C12	family	94	79.0882005838002	0.841363835997875	3.67941165900815	2.9521034792575e-26	4.70483049279001
Plant height	C12	site	1	855.45305112748	855.45305112748	3741.02593358968	0	50.8895330831338
Plant height	C12	year	1	388.314817141667	388.314817141667	1698.15958854723	1.37070226138866e-243	23.1002270756494
Plant height	C12	family:site	94	29.4415891787944	0.31320839551909	1.36970781588845	0.0129135858519422	1.75143302669806
Plant height	C12	family:year	94	9.2530963228644	0.0984371949240894	0.430480782733176	0.99999957383524	0.550451893091278
Seed density	C12	family	94	208.95951525251	2.22297356651606	3.0473960113137	2.51531062436302e-19	9.40835278039215
Seed density	C12	site	1	67.2591259742379	67.2591259742379	92.2031621543607	2.4482276680403e-21	3.02832624827725
Seed density	C12	year	1	352.593224169797	352.593224169797	483.357607636902	2.53593949810888e-95	15.8754265722556
Seed density	C12	family:site	94	116.920183193814	1.2438317361044	1.70512503092446	4.49469653702101e-05	5.26430361070751
Seed density	C12	family:year	94	58.2665465174263	0.619856877844961	0.849739918451004	0.845389292788411	2.62343748390033
Seed density	C12	site:year	1	29.4453466020389	29.4453466020389	40.3655865001732	2.64737292310135e-10	1.3257697704655
Seed density	C12	family:site:year	94	43.8786056976616	0.466793677634697	0.639910979040493	0.99700787196287	1.975623849512
Seeds per spike	C12	family	94	337.066586732304	3.58581475247131	5.46198989911356	2.63260006196858e-50	15.1695133542892
Seeds per spike	C12	site	1	23.6193702818325	23.6193702818325	35.9775311353941	2.39662121198495e-09	1.06297796047851
Seeds per spike	C12	year	1	274.035929425477	274.035929425477	417.417402135619	8.54391771955787e-84	12.3328501091574
Seeds per spike	C12	family:site	94	107.771690738433	1.1465073482812	1.7463845702725	2.02036281249668e-05	4.85021110433994
Seeds per spike	C12	family:year	94	69.1063587168142	0.735174028902278	1.11983284055246	0.20771456637916	3.11009715197185
Seeds per spike	C12	site:year	1	165.923994706525	165.923994706525	252.738985605158	1.97753755537184e-53	7.4673264944431
Seeds per spike	C12	family:site:year	94	34.540366317725	0.367450705507713	0.559708791571584	0.999782805353685	1.55447193149078
Seed mass	C12	family	94	212.797271089485	2.26380075627112	3.20168931363991	3.33050000296647e-21	9.56822262093005
Seed mass	C12	site	1	44.8791160273712	44.8791160273712	63.4724525965444	2.82007972957679e-15	2.01794586454006
Seed mass	C12	year	1	410.954433327388	410.954433327388	581.212111504246	7.29964354660721e-112	18.4781669661595
Seed mass	C12	family:site	94	130.473074981924	1.38801143597791	1.96306206253791	2.22494239065948e-07	5.86659509810806
Seed mass	C12	family:year	94	61.4576257310875	0.653804529054123	0.924674562495492	0.681597075881018	2.76338245193738
Seed mass	C12	site:year	1	18.034055564041	18.034055564041	25.5055321547314	4.8464389735369e-07	0.810883793347163
Seed mass	C12	family:site:year	94	40.870476925302	0.434792307715979	0.614925974121536	0.998562030611997	1.83770130059811
Shatter rating	C12	family	94	356.647108602027	3.79411817661731	4.69717264239828	2.41068713049076e-40	15.9004506732956
Shatter rating	C12	site	1	50.5748414991409	50.5748414991409	62.6123781139554	4.27867415524828e-15	2.25478562189656
Shatter rating	C12	year	1	93.1946517073847	93.1946517073847	115.376313557014	3.72673959251667e-26	4.15491090982536
Shatter rating	C12	family:site	94	94.5894043374125	1.00627025890864	1.2457769924338	0.0589188048501008	4.21709337215384
Shatter rating	C12	family:year	94	71.8422742100708	0.764279512873094	0.946188983025734	0.626113423845219	3.20295471288763
Shatter rating	C12	site:year	1	16.8494218252721	16.8494218252721	20.8598255388183	5.26492494638303e-06	0.751200259708949
Shatter rating	C12	family:site:year	94	53.665435043404	0.570908883440468	0.706793374314339	0.984549501776916	2.39257400996001
Spike dry weight	C12	family	94	263.773250810791	2.80609841288075	5.24610870619863	1.58018846302177e-47	11.7913835856411
Spike dry weight	C12	site	1	23.6431501385438	23.6431501385438	44.2017768209496	3.88196501614164e-11	1.05691328290317
Spike dry weight	C12	year	1	588.450895414604	588.450895414604	1100.1315390203	7.07905690165321e-190	26.3053596519716
Spike dry weight	C12	family:site	94	87.5872255176352	0.93177899486846	1.74199660097244	2.19068949174698e-05	3.91538781929528
Spike dry weight	C12	family:year	94	55.774115950676	0.593341659049745	1.10927500938774	0.226884215756735	2.49325507155459
Spike dry weight	C12	site:year	1	184.377362937984	184.377362937984	344.700558075547	1.01556133387142e-70	8.24217089575253
Spike dry weight	C12	family:site:year	94	39.5657842383215	0.420912598280016	0.786912260899139	0.93325432068763	1.76869844605818
Spike harvest index	C12	family	94	405.521494554516	4.31405845270761	5.33259950797479	1.16359295356649e-48	18.1360239067315
Spike harvest index	C12	site	1	25.1659180705742	25.1659180705742	31.1075438110141	2.79975023485826e-08	1.12548828580386
Spike harvest index	C12	year	1	71.5369370701446	71.5369370701446	88.4266728427963	1.49784254110349e-20	3.19932634481864
Spike harvest index	C12	family:site	94	116.745680670307	1.24197532627986	1.53520335582845	0.000951681057388677	5.22118428758082
Spike harvest index	C12	family:year	94	56.293822124597	0.598870448134011	0.740262630205142	0.969763584008287	2.51761279627
Spike harvest index	C12	site:year	1	24.3160109559641	24.3160109559641	30.0569752313628	4.76944582780106e-08	1.08747812862094
Spike harvest index	C12	family:site:year	94	34.1122031159045	0.362895777828771	0.448574785786981	0.999998870710428	1.52559047924439
Spike length	C12	family	94	239.265671477578	2.54537948380402	3.82464979744109	4.97603694196169e-29	10.6910487702224
Spike length	C12	site	1	363.308554689216	363.308554689216	545.902093947934	4.50402941040009e-106	16.233626214889
Spike length	C12	year	1	93.5063455676032	93.5063455676032	140.501260385788	2.68730602935979e-31	4.17812089220746
Spike length	C12	family:site	94	91.6640051100449	0.975148990532392	1.46524453930963	0.00295884479661758	4.09580004959984
Spike length	C12	family:year	94	39.8046777103169	0.423454018194861	0.636275783324137	0.99730236260346	1.7785825607827
Spike length	C12	site:year	1	120.076660114745	120.076660114745	180.425424463201	2.50692028804262e-39	5.36535567983668
Spike length	C12	family:site:year	94	53.1731098169918	0.565671381031828	0.849969502248169	0.845023280722231	2.37592090335083
Seed mass per spike	C12	family	94	303.566057629573	3.22942614499546	5.31853966828123	1.72119202933035e-48	13.5520561441773
Seed mass per spike	C12	site	1	39.2493904490027	39.2493904490027	64.6397937857696	1.58303291018337e-15	1.75220493075904
Seed mass per spike	C12	year	1	450.144177233847	450.144177233847	741.342131875073	1.10034952963177e-137	20.0957221979395
Seed mass per spike	C12	family:site	94	92.4470777524134	0.983479550557589	1.61969178663205	0.000218579388054306	4.12710168537559
Seed mass per spike	C12	family:year	94	71.9782738422057	0.765726317470273	1.26107413876724	0.0493489637039032	3.21331579652703
Seed mass per spike	C12	site:year	1	118.270342115517	118.270342115517	194.779344032174	3.55545044743465e-42	5.27992598729984
Seed mass per spike	C12	family:site:year	94	34.342381346436	0.365344482408894	0.601685573547033	0.999054436240066	1.53314202439446
Zadok's growth stage	C12	family	94	171.630089282627	1.82585201364497	4.08607947630885	3.42216596578751e-31	10.2099993624406
Zadok's growth stage	C12	site	1	178.903991044269	178.903991044269	400.369756460378	1.62076742881024e-78	10.642712138267
Zadok's growth stage	C12	year	1	600.960744620308	600.960744620308	1344.89178000699	8.41728803344576e-207	35.7501930172698
Zadok's growth stage	C12	family:site	94	57.6015500465331	0.612782447303544	1.37134760246576	0.012626830731496	3.42662403608167
Zadok's growth stage	C12	family:year	94	47.6584829694821	0.507005137973214	1.13462825747843	0.184852598870652	2.83512688694122
Seed free threshing perc.	C12	family	94	213.898936471967	2.27552060076561	2.61301420589806	3.40049530179675e-13	19.1322841209273
Seed free threshing perc.	C12	site	1	5.184904618705	5.184904618705	5.95390321684818	0.0148707747051846	0.463766066073794
Seed free threshing perc.	C12	family:site	94	89.9046222174658	0.956432151249636	1.0982852879258	0.254161438268367	8.04155833787711
