## Supplemental Table 6 for "Early-life stage phenomic prediction of field agronomic traits across breeding cycles in intermediate wheatgrass"

Trait	CycleMatrix	performance
Naked seed area	C11 GRM	0.454661077344299
Naked seed area	C12 GRM	0.454782376430649
Naked seed area	C11 Seed HSV	0.0110773402958026
Naked seed area	C12 Seed HSV	-0.0461876919606809
Naked seed area	C11 Leaf HSV	0.208856808431456
Naked seed area	C12 Leaf HSV	0.135156101283558
Naked seed area	C11 CropReporter	0.161639221810397
Naked seed area	C12 CropReporter	0.0373878598290547
Brittle rachis perc.	C11 GRM	0.140678972609858
Brittle rachis perc.	C12 GRM	0.182169440757547
Brittle rachis perc.	C11 Seed HSV	-0.0297278194532909
Brittle rachis perc.	C12 Seed HSV	0.0102839229025286
Brittle rachis perc.	C11 Leaf HSV	-0.0238644366219278
Brittle rachis perc.	C12 Leaf HSV	0.0816705273932328
Brittle rachis perc.	C11 CropReporter	0.0146190083199574
Brittle rachis perc.	C12 CropReporter	0.0182773201166433
Seed circularity	C11 GRM	0.503661902088199
Seed circularity	C12 GRM	0.458035811545899
Seed circularity	C11 Seed HSV	-0.0741443176802043
Seed circularity	C12 Seed HSV	0.00208569351291478
Seed circularity	C11 Leaf HSV	0.0498602783437993
Seed circularity	C12 Leaf HSV	0.0818440972552185
Seed circularity	C11 CropReporter	0.024867327855312
Seed circularity	C12 CropReporter	0.0915461050987835
Spike emergence	C12 GRM	0.285320317937493
Spike emergence	C12 Seed HSV	-0.0720745071630296
Spike emergence	C12 Leaf HSV	0.113604252378754
Spike emergence	C12 CropReporter	-0.00446780457115013
Seed length	C11 GRM	0.460278355627572
Seed length	C12 GRM	0.424187181672015
Seed length	C11 Seed HSV	-0.0653656709785656
Seed length	C12 Seed HSV	-0.0308551980807398
Seed length	C11 Leaf HSV	0.067972554923574
Seed length	C12 Leaf HSV	0.0549134390836475
Seed length	C11 CropReporter	0.0601950453057712
Seed length	C12 CropReporter	0.00293110546505357
Seed width	C11 GRM	0.501496133700206
Seed width	C12 GRM	0.412062808343241
Seed width	C11 Seed HSV	-0.0387555602509908
Seed width	C12 Seed HSV	-0.0190842616296905
Seed width	C11 Leaf HSV	0.250601969857758
Seed width	C12 Leaf HSV	0.225990220071799
Seed width	C11 CropReporter	0.18087512724648
Seed width	C12 CropReporter	0.149165427743957
Fertility index	C11 GRM	0.303830542365017
Fertility index	C12 GRM	0.280588779467048
Fertility index	C11 Seed HSV	-0.03078174700205
Fertility index	C12 Seed HSV	-0.077089998062145
Fertility index	C11 Leaf HSV	0.197651249110641
Fertility index	C12 Leaf HSV	0.244538765747004
Fertility index	C11 CropReporter	0.121738041401521
Fertility index	C12 CropReporter	0.107889707057446
Seed mass per length of spike	C11 GRM	0.137000513915201
Seed mass per length of spike	C12 GRM	0.20150181982888
Seed mass per length of spike	C11 Seed HSV	0.0399188108706301
Seed mass per length of spike	C12 Seed HSV	-0.04079435540379
Seed mass per length of spike	C11 Leaf HSV	0.179248573992922
Seed mass per length of spike	C12 Leaf HSV	0.266584426293298
Seed mass per length of spike	C11 CropReporter	0.102069269564929
Seed mass per length of spike	C12 CropReporter	0.143244797136422
Seed free threshing perc.	C11 GRM	0.3404013954744
Seed free threshing perc.	C12 GRM	0.19814095968389
Seed free threshing perc.	C11 Seed HSV	-0.0101790633818697
Seed free threshing perc.	C12 Seed HSV	-0.0105511293454322
Seed free threshing perc.	C11 Leaf HSV	0.0578121912261492
Seed free threshing perc.	C12 Leaf HSV	0.122757561714699
Seed free threshing perc.	C11 CropReporter	0.0104177520675518
Seed free threshing perc.	C12 CropReporter	0.00564102927024042
Plant height	C11 GRM	0.219352867803662
Plant height	C12 GRM	0.188662370852631
Plant height	C11 Seed HSV	-0.0554410999951066
Plant height	C12 Seed HSV	-0.0378014730383783
Plant height	C11 Leaf HSV	0.200775509368659
Plant height	C12 Leaf HSV	0.135447128014425
Plant height	C11 CropReporter	0.09439123041454
Plant height	C12 CropReporter	0.124397462103529
Seed density	C11 GRM	0.35764630648053
Seed density	C12 GRM	0.209103208416967
Seed density	C11 Seed HSV	-0.000439386168302107
Seed density	C12 Seed HSV	0.018775418260305
Seed density	C11 Leaf HSV	0.2175409498391
Seed density	C12 Leaf HSV	0.218943333537256
Seed density	C11 CropReporter	0.169099117735256
Seed density	C12 CropReporter	0.128199825384685
Seeds per spike	C11 GRM	0.216315450812144
Seeds per spike	C12 GRM	0.236083018362558
Seeds per spike	C11 Seed HSV	-0.00331131247022658
Seeds per spike	C12 Seed HSV	-0.0774128116531652
Seeds per spike	C11 Leaf HSV	0.179774589526349
Seeds per spike	C12 Leaf HSV	0.264303198053278
Seeds per spike	C11 CropReporter	0.100741351897749
Seeds per spike	C12 CropReporter	0.142409455236083
Seed mass	C11 GRM	0.337889207554558
Seed mass	C12 GRM	0.284699429319556
Seed mass	C11 Seed HSV	-0.00897132665727799
Seed mass	C12 Seed HSV	0.00763893976111888
Seed mass	C11 Leaf HSV	0.218096162011718
Seed mass	C12 Leaf HSV	0.161471351737871
Seed mass	C11 CropReporter	0.167083962052517
Seed mass	C12 CropReporter	0.0786461163510358
Shatter rating	C11 GRM	0.35295316158766
Shatter rating	C12 GRM	0.330831097592892
Shatter rating	C11 Seed HSV	-0.142689285981081
Shatter rating	C12 Seed HSV	-0.056190153535286
Shatter rating	C11 Leaf HSV	0.125048918824535
Shatter rating	C12 Leaf HSV	0.131504758817361
Shatter rating	C11 CropReporter	-0.0362547025637387
Shatter rating	C12 CropReporter	0.0212134136320644
Spike dry weight	C11 GRM	0.218115059401329
Spike dry weight	C12 GRM	0.220905737089423
Spike dry weight	C11 Seed HSV	-0.0196942152941247
Spike dry weight	C12 Seed HSV	-0.0257169117141279
Spike dry weight	C11 Leaf HSV	0.245659382934203
Spike dry weight	C12 Leaf HSV	0.261003612479932
Spike dry weight	C11 CropReporter	0.170989360573237
Spike dry weight	C12 CropReporter	0.159104911302985
Spike harvest index	C11 GRM	0.198111591008764
Spike harvest index	C12 GRM	0.239578607840994
Spike harvest index	C11 Seed HSV	-0.0441708890258959
Spike harvest index	C12 Seed HSV	-0.0918905127807163
Spike harvest index	C11 Leaf HSV	0.217220433584567
Spike harvest index	C12 Leaf HSV	0.290465276158948
Spike harvest index	C11 CropReporter	0.12094851782407
Spike harvest index	C12 CropReporter	0.122132220259523
Spike length	C11 GRM	0.325164844602019
Spike length	C12 GRM	0.324160802184282
Spike length	C11 Seed HSV	-0.052453093539417
Spike length	C12 Seed HSV	-0.0219890649402167
Spike length	C11 Leaf HSV	0.0961876004494503
Spike length	C12 Leaf HSV	0.0513690686686784
Spike length	C11 CropReporter	-0.0192805098461107
Spike length	C12 CropReporter	-0.0232346528269988
Seed mass per spike	C11 GRM	0.129170554456803
Seed mass per spike	C12 GRM	0.200347179741625
Seed mass per spike	C11 Seed HSV	0.0149150808128019
Seed mass per spike	C12 Seed HSV	-0.0870056991386683
Seed mass per spike	C11 Leaf HSV	0.214144539513501
Seed mass per spike	C12 Leaf HSV	0.27289649450048
Seed mass per spike	C11 CropReporter	0.145632167836276
Seed mass per spike	C12 CropReporter	0.149878703974116
Zadok's growth stage	C11 GRM	0.305446455139778
Zadok's growth stage	C12 GRM	0.311597836827109
Zadok's growth stage	C11 Seed HSV	-0.0955812094423993
Zadok's growth stage	C12 Seed HSV	-0.0657869234387317
Zadok's growth stage	C11 Leaf HSV	0.123409858055673
Zadok's growth stage	C12 Leaf HSV	0.176523778114446
Zadok's growth stage	C11 CropReporter	0.0830288838470314
Zadok's growth stage	C12 CropReporter	0.0260492425453559
Naked seed area	C11 -> C12 GRM	0.438005377812472
Brittle rachis perc.	C11 -> C12 GRM	0.133554888070488
Seed circularity	C11 -> C12 GRM	0.475634460497085
Seed length	C11 -> C12 GRM	0.460144664285237
Seed width	C11 -> C12 GRM	0.42975383652138
Fertility index	C11 -> C12 GRM	0.316484367303376
Seed mass per length of spike	C11 -> C12 GRM	0.185380244997166
Seed free threshing perc.	C11 -> C12 GRM	0.261757040859074
Plant height	C11 -> C12 GRM	0.163551723920897
Seed density	C11 -> C12 GRM	0.22428168496553
Seeds per spike	C11 -> C12 GRM	0.213867122185551
Seed mass	C11 -> C12 GRM	0.248155141161481
Shatter rating	C11 -> C12 GRM	0.301941413815553
Spike dry weight	C11 -> C12 GRM	0.224443643297543
Spike harvest index	C11 -> C12 GRM	0.276013856328054
Spike length	C11 -> C12 GRM	0.363545083960393
Seed mass per spike	C11 -> C12 GRM	0.198441703220398
Zadok's growth stage	C11 -> C12 GRM	0.326037538946356
Naked seed area	C12 -> C11 GRM	0.45997211018941
Brittle rachis perc.	C12 -> C11 GRM	0.137620259917742
Seed circularity	C12 -> C11 GRM	0.505312892533282
Seed length	C12 -> C11 GRM	0.481316443711281
Seed width	C12 -> C11 GRM	0.47251555346577
Fertility index	C12 -> C11 GRM	0.313169958848912
Seed mass per length of spike	C12 -> C11 GRM	0.188238432010941
Seed free threshing perc.	C12 -> C11 GRM	0.270833996964185
Plant height	C12 -> C11 GRM	0.148192455259939
Seed density	C12 -> C11 GRM	0.268601279209501
Seeds per spike	C12 -> C11 GRM	0.190784329966931
Seed mass	C12 -> C11 GRM	0.286443813232124
Shatter rating	C12 -> C11 GRM	0.328129218861138
Spike dry weight	C12 -> C11 GRM	0.220122062988789
Spike harvest index	C12 -> C11 GRM	0.26434207940995
Spike length	C12 -> C11 GRM	0.370598833173846
Seed mass per spike	C12 -> C11 GRM	0.182483164147616
Zadok's growth stage	C12 -> C11 GRM	0.293618180972982
Naked seed area	C11+C12 GRM	0.588399736378263
Naked seed area	C11+C12 GRM	0.524262790613644
Naked seed area	C11+C12 GRM	0.62380521170499
Naked seed area	C11+C12 GRM	0.590382471904889
Naked seed area	C11+C12 GRM	0.639024655085125
Brittle rachis perc.	C11+C12 GRM	0.629143442559332
Brittle rachis perc.	C11+C12 GRM	0.667218594041394
Brittle rachis perc.	C11+C12 GRM	0.700792087178953
Brittle rachis perc.	C11+C12 GRM	0.67763996144738
Brittle rachis perc.	C11+C12 GRM	0.682066071034983
Seed circularity	C11+C12 GRM	0.590961935893134
Seed circularity	C11+C12 GRM	0.503881441732434
Seed circularity	C11+C12 GRM	0.531970899245959
Seed circularity	C11+C12 GRM	0.578143579777641
Seed circularity	C11+C12 GRM	0.527636205150441
Spike emergence	C11+C12 GRM	0.331459255393619
Spike emergence	C11+C12 GRM	0.367167270891824
Spike emergence	C11+C12 GRM	0.291018300543222
Spike emergence	C11+C12 GRM	0.222301753824737
Spike emergence	C11+C12 GRM	0.253561023112402
Seed length	C11+C12 GRM	0.514763515423926
Seed length	C11+C12 GRM	0.611146978035774
Seed length	C11+C12 GRM	0.58295473049403
Seed length	C11+C12 GRM	0.55203615606675
Seed length	C11+C12 GRM	0.530328409108031
Seed width	C11+C12 GRM	0.571068931210494
Seed width	C11+C12 GRM	0.527775870204134
Seed width	C11+C12 GRM	0.597876715980176
Seed width	C11+C12 GRM	0.519781566096573
Seed width	C11+C12 GRM	0.55183328582387
Fertility index	C11+C12 GRM	0.445968234626848
Fertility index	C11+C12 GRM	0.327181622116927
Fertility index	C11+C12 GRM	0.392202815993339
Fertility index	C11+C12 GRM	0.387745432226148
Fertility index	C11+C12 GRM	0.350002871686534
Seed mass per length of spike	C11+C12 GRM	0.264389701661453
Seed mass per length of spike	C11+C12 GRM	0.277204753689107
Seed mass per length of spike	C11+C12 GRM	0.284941542852997
Seed mass per length of spike	C11+C12 GRM	0.285042931474983
Seed mass per length of spike	C11+C12 GRM	0.266480601134577
Seed free threshing perc.	C11+C12 GRM	0.369126678144124
Seed free threshing perc.	C11+C12 GRM	0.282750519097371
Seed free threshing perc.	C11+C12 GRM	0.345930558163114
Seed free threshing perc.	C11+C12 GRM	0.336688965671347
Seed free threshing perc.	C11+C12 GRM	0.326044822625964
Plant height	C11+C12 GRM	0.296765120431581
Plant height	C11+C12 GRM	0.332444780247059
Plant height	C11+C12 GRM	0.300899863048124
Plant height	C11+C12 GRM	0.361021659774653
Plant height	C11+C12 GRM	0.31315185930153
Seed density	C11+C12 GRM	0.548946402990383
Seed density	C11+C12 GRM	0.514088651524305
Seed density	C11+C12 GRM	0.561075111875838
Seed density	C11+C12 GRM	0.493640110902782
Seed density	C11+C12 GRM	0.46269720053866
Seeds per spike	C11+C12 GRM	0.342970371612291
Seeds per spike	C11+C12 GRM	0.292847591266242
Seeds per spike	C11+C12 GRM	0.277094287267118
Seeds per spike	C11+C12 GRM	0.281144781237335
Seeds per spike	C11+C12 GRM	0.313531340413464
Seed mass	C11+C12 GRM	0.557667843844152
Seed mass	C11+C12 GRM	0.454728282566481
Seed mass	C11+C12 GRM	0.589365220887041
Seed mass	C11+C12 GRM	0.57048958634916
Seed mass	C11+C12 GRM	0.515751153159175
Shatter rating	C11+C12 GRM	0.32556330979856
Shatter rating	C11+C12 GRM	0.383625004058239
Shatter rating	C11+C12 GRM	0.389756812545591
Shatter rating	C11+C12 GRM	0.403696140847961
Shatter rating	C11+C12 GRM	0.412699305648266
Spike dry weight	C11+C12 GRM	0.471067459025228
Spike dry weight	C11+C12 GRM	0.437747559838481
Spike dry weight	C11+C12 GRM	0.429136370531481
Spike dry weight	C11+C12 GRM	0.499311877362093
Spike dry weight	C11+C12 GRM	0.468248598406089
Spike harvest index	C11+C12 GRM	0.184783129754355
Spike harvest index	C11+C12 GRM	0.334971343221892
Spike harvest index	C11+C12 GRM	0.26696587078606
Spike harvest index	C11+C12 GRM	0.329973374795306
Spike harvest index	C11+C12 GRM	0.333769324091336
Spike length	C11+C12 GRM	0.699803908164882
Spike length	C11+C12 GRM	0.648948499590825
Spike length	C11+C12 GRM	0.670234958390618
Spike length	C11+C12 GRM	0.672928992907515
Spike length	C11+C12 GRM	0.694641308268928
Seed mass per spike	C11+C12 GRM	0.322792923013158
Seed mass per spike	C11+C12 GRM	0.375526335710597
Seed mass per spike	C11+C12 GRM	0.344353341095606
Seed mass per spike	C11+C12 GRM	0.363999465303974
Seed mass per spike	C11+C12 GRM	0.280923977680495
Zadok's growth stage	C11+C12 GRM	0.373620464433329
Zadok's growth stage	C11+C12 GRM	0.455351170548315
Zadok's growth stage	C11+C12 GRM	0.388106494511403
Zadok's growth stage	C11+C12 GRM	0.346384499164427
Zadok's growth stage	C11+C12 GRM	0.44846107282141
Naked seed area	C11 -> C12 Seed HSV	0.0283344471980939
Brittle rachis perc.	C11 -> C12 Seed HSV	0.0240814459816386
Seed circularity	C11 -> C12 Seed HSV	0.0425845453535689
Seed length	C11 -> C12 Seed HSV	0.0319645812829597
Seed width	C11 -> C12 Seed HSV	0.0257867037768642
Fertility index	C11 -> C12 Seed HSV	0.0446741901817393
Seed mass per length of spike	C11 -> C12 Seed HSV	0.0257620520061851
Seed free threshing perc.	C11 -> C12 Seed HSV	0.0554990601186497
Plant height	C11 -> C12 Seed HSV	-0.0451566506140224
Seed density	C11 -> C12 Seed HSV	0.0261184495777613
Seeds per spike	C11 -> C12 Seed HSV	0.0247605155970775
Seed mass	C11 -> C12 Seed HSV	0.00712262092707935
Shatter rating	C11 -> C12 Seed HSV	0.00474831587585483
Spike dry weight	C11 -> C12 Seed HSV	0.00433105110715575
Spike harvest index	C11 -> C12 Seed HSV	0.021918243166866
Spike length	C11 -> C12 Seed HSV	-0.00753313387324624
Seed mass per spike	C11 -> C12 Seed HSV	0.00964889731866321
Zadok's growth stage	C11 -> C12 Seed HSV	-0.0177415660888339
Naked seed area	C12 -> C11 Seed HSV	0.102576839366874
Brittle rachis perc.	C12 -> C11 Seed HSV	0.139384327013261
Seed circularity	C12 -> C11 Seed HSV	0.0899025880090982
Seed length	C12 -> C11 Seed HSV	0.0866356095794667
Seed width	C12 -> C11 Seed HSV	0.119073747597625
Fertility index	C12 -> C11 Seed HSV	0.116781578784456
Seed mass per length of spike	C12 -> C11 Seed HSV	0.142431557300242
Seed free threshing perc.	C12 -> C11 Seed HSV	0.116481169530028
Plant height	C12 -> C11 Seed HSV	0.101741683941305
Seed density	C12 -> C11 Seed HSV	0.131838291891017
Seeds per spike	C12 -> C11 Seed HSV	0.136300191386442
Seed mass	C12 -> C11 Seed HSV	0.122125458558208
Shatter rating	C12 -> C11 Seed HSV	0.0863402896272262
Spike dry weight	C12 -> C11 Seed HSV	0.128426977182323
Spike harvest index	C12 -> C11 Seed HSV	0.122074899767338
Spike length	C12 -> C11 Seed HSV	0.0972255342164431
Seed mass per spike	C12 -> C11 Seed HSV	0.132860676868319
Zadok's growth stage	C12 -> C11 Seed HSV	0.104666448241671
Naked seed area	C11+C12 Seed HSV	-0.0253510086579165
Naked seed area	C11+C12 Seed HSV	-0.0672742023737804
Naked seed area	C11+C12 Seed HSV	0.117572263753769
Naked seed area	C11+C12 Seed HSV	-0.0186714695542348
Naked seed area	C11+C12 Seed HSV	-0.0298703893204048
Brittle rachis perc.	C11+C12 Seed HSV	-0.00197484361738501
Brittle rachis perc.	C11+C12 Seed HSV	-0.00262543498102413
Brittle rachis perc.	C11+C12 Seed HSV	-0.0363747796608267
Brittle rachis perc.	C11+C12 Seed HSV	-0.0588032414736374
Brittle rachis perc.	C11+C12 Seed HSV	0.0203219502590337
Seed circularity	C11+C12 Seed HSV	0.0387299568426818
Seed circularity	C11+C12 Seed HSV	-0.0475857875643512
Seed circularity	C11+C12 Seed HSV	-0.0598504440879324
Seed circularity	C11+C12 Seed HSV	-0.0158837043694928
Seed circularity	C11+C12 Seed HSV	-0.0176601514320462
Spike emergence	C11+C12 Seed HSV	0.0484660799410001
Spike emergence	C11+C12 Seed HSV	0.00145640272714711
Spike emergence	C11+C12 Seed HSV	-0.0813187286745933
Spike emergence	C11+C12 Seed HSV	0.00924914177032301
Spike emergence	C11+C12 Seed HSV	-0.0682775637604509
Seed length	C11+C12 Seed HSV	-0.0466801471001423
Seed length	C11+C12 Seed HSV	-0.0121477089383111
Seed length	C11+C12 Seed HSV	-0.001546009473916
Seed length	C11+C12 Seed HSV	-0.00756140945768545
Seed length	C11+C12 Seed HSV	-0.0630042586861231
Seed width	C11+C12 Seed HSV	0.0165898208291832
Seed width	C11+C12 Seed HSV	0.0158157352467165
Seed width	C11+C12 Seed HSV	-0.0721131470395215
Seed width	C11+C12 Seed HSV	0.00464264182465409
Seed width	C11+C12 Seed HSV	-0.0485407415606939
Fertility index	C11+C12 Seed HSV	0.00766419301615509
Fertility index	C11+C12 Seed HSV	0.0457589508201736
Fertility index	C11+C12 Seed HSV	-0.0656171518027009
Fertility index	C11+C12 Seed HSV	-0.00109998983214796
Fertility index	C11+C12 Seed HSV	-0.053303542074045
Seed mass per length of spike	C11+C12 Seed HSV	-0.0658270474140181
Seed mass per length of spike	C11+C12 Seed HSV	-0.074308986367849
Seed mass per length of spike	C11+C12 Seed HSV	-0.0173622541146092
Seed mass per length of spike	C11+C12 Seed HSV	0.0199321278283678
Seed mass per length of spike	C11+C12 Seed HSV	0.0833773080463641
Seed free threshing perc.	C11+C12 Seed HSV	-0.0317287051961572
Seed free threshing perc.	C11+C12 Seed HSV	0.035502423398304
Seed free threshing perc.	C11+C12 Seed HSV	0.00811008996018586
Seed free threshing perc.	C11+C12 Seed HSV	-0.0221599356953603
Seed free threshing perc.	C11+C12 Seed HSV	0.0286381072070926
Plant height	C11+C12 Seed HSV	-0.0788242707233752
Plant height	C11+C12 Seed HSV	-0.0760505212426906
Plant height	C11+C12 Seed HSV	-0.0297300959263818
Plant height	C11+C12 Seed HSV	-0.126139027957692
Plant height	C11+C12 Seed HSV	-0.0252642633995909
Seed density	C11+C12 Seed HSV	-0.00640412107547247
Seed density	C11+C12 Seed HSV	0.0253428048917739
Seed density	C11+C12 Seed HSV	0.0181505013369398
Seed density	C11+C12 Seed HSV	-0.00285490673654933
Seed density	C11+C12 Seed HSV	0.0399308690956701
Seeds per spike	C11+C12 Seed HSV	0.0123067260583148
Seeds per spike	C11+C12 Seed HSV	0.0062366719058977
Seeds per spike	C11+C12 Seed HSV	-0.0577625126593813
Seeds per spike	C11+C12 Seed HSV	0.0488081907544769
Seeds per spike	C11+C12 Seed HSV	0.0451554951436023
Seed mass	C11+C12 Seed HSV	0.0104850445165844
Seed mass	C11+C12 Seed HSV	-0.00926354353184076
Seed mass	C11+C12 Seed HSV	-0.00687800620544137
Seed mass	C11+C12 Seed HSV	0.0144977426787646
Seed mass	C11+C12 Seed HSV	-0.0319048331910642
Shatter rating	C11+C12 Seed HSV	-0.00591155188574868
Shatter rating	C11+C12 Seed HSV	-0.0542753145491246
Shatter rating	C11+C12 Seed HSV	-0.0293531021652549
Shatter rating	C11+C12 Seed HSV	0.00278270991872253
Shatter rating	C11+C12 Seed HSV	-0.080692120321609
Spike dry weight	C11+C12 Seed HSV	0.0102729240983205
Spike dry weight	C11+C12 Seed HSV	-0.00819926320514341
Spike dry weight	C11+C12 Seed HSV	-0.0538505816279528
Spike dry weight	C11+C12 Seed HSV	0.0619727035313221
Spike dry weight	C11+C12 Seed HSV	0.00659516491810505
Spike harvest index	C11+C12 Seed HSV	-0.0427435210782796
Spike harvest index	C11+C12 Seed HSV	-0.0531023008845961
Spike harvest index	C11+C12 Seed HSV	0.0219780346842579
Spike harvest index	C11+C12 Seed HSV	0.0133062015331214
Spike harvest index	C11+C12 Seed HSV	-0.059402125873274
Spike length	C11+C12 Seed HSV	-0.0351641643256032
Spike length	C11+C12 Seed HSV	-0.0372834975293815
Spike length	C11+C12 Seed HSV	-0.014406785869223
Spike length	C11+C12 Seed HSV	-0.0886710864250148
Spike length	C11+C12 Seed HSV	0.0267144436149488
Seed mass per spike	C11+C12 Seed HSV	-0.00784268616802684
Seed mass per spike	C11+C12 Seed HSV	-0.0267256684937714
Seed mass per spike	C11+C12 Seed HSV	-0.0485821759259819
Seed mass per spike	C11+C12 Seed HSV	-0.031428324497807
Seed mass per spike	C11+C12 Seed HSV	0.0502651109244421
Zadok's growth stage	C11+C12 Seed HSV	-0.0703044379993382
Zadok's growth stage	C11+C12 Seed HSV	-0.0579228918820599
Zadok's growth stage	C11+C12 Seed HSV	-0.0787635396713324
Zadok's growth stage	C11+C12 Seed HSV	-0.080694297249262
Zadok's growth stage	C11+C12 Seed HSV	-0.0654695710837437
Naked seed area	C11 -> C12 Leaf HSV	0.165707274956456
Brittle rachis perc.	C11 -> C12 Leaf HSV	0.0570810043670469
Seed circularity	C11 -> C12 Leaf HSV	0.0518317780957681
Seed length	C11 -> C12 Leaf HSV	0.0776323657901388
Seed width	C11 -> C12 Leaf HSV	0.215600467298484
Fertility index	C11 -> C12 Leaf HSV	0.184972454504331
Seed mass per length of spike	C11 -> C12 Leaf HSV	0.254680909177998
Seed free threshing perc.	C11 -> C12 Leaf HSV	0.0987974831255792
Plant height	C11 -> C12 Leaf HSV	0.14638694626109
Seed density	C11 -> C12 Leaf HSV	0.22523085622353
Seeds per spike	C11 -> C12 Leaf HSV	0.237910261821241
Seed mass	C11 -> C12 Leaf HSV	0.190473834759766
Shatter rating	C11 -> C12 Leaf HSV	0.141750472426026
Spike dry weight	C11 -> C12 Leaf HSV	0.267248113556306
Spike harvest index	C11 -> C12 Leaf HSV	0.236831239215005
Spike length	C11 -> C12 Leaf HSV	0.0939122330367891
Seed mass per spike	C11 -> C12 Leaf HSV	0.235767628442321
Zadok's growth stage	C11 -> C12 Leaf HSV	0.114737174781516
Naked seed area	C12 -> C11 Leaf HSV	0.187866557663223
Brittle rachis perc.	C12 -> C11 Leaf HSV	0.0437245167971846
Seed circularity	C12 -> C11 Leaf HSV	0.0616291871965444
Seed length	C12 -> C11 Leaf HSV	0.112387380653823
Seed width	C12 -> C11 Leaf HSV	0.186652871085445
Fertility index	C12 -> C11 Leaf HSV	0.180245470102498
Seed mass per length of spike	C12 -> C11 Leaf HSV	0.182002903030416
Seed free threshing perc.	C12 -> C11 Leaf HSV	0.0769576015893033
Plant height	C12 -> C11 Leaf HSV	0.15153440146651
Seed density	C12 -> C11 Leaf HSV	0.215027160100743
Seeds per spike	C12 -> C11 Leaf HSV	0.180662309621946
Seed mass	C12 -> C11 Leaf HSV	0.225704734594195
Shatter rating	C12 -> C11 Leaf HSV	0.127913046718105
Spike dry weight	C12 -> C11 Leaf HSV	0.246246509071505
Spike harvest index	C12 -> C11 Leaf HSV	0.203108359736522
Spike length	C12 -> C11 Leaf HSV	0.0942517995608273
Seed mass per spike	C12 -> C11 Leaf HSV	0.212845040546626
Zadok's growth stage	C12 -> C11 Leaf HSV	0.103312294626202
Naked seed area	C11+C12 Leaf HSV	0.386549389650948
Naked seed area	C11+C12 Leaf HSV	0.4226136407302
Naked seed area	C11+C12 Leaf HSV	0.490894347591088
Naked seed area	C11+C12 Leaf HSV	0.426866517326964
Naked seed area	C11+C12 Leaf HSV	0.376048680063682
Brittle rachis perc.	C11+C12 Leaf HSV	0.676888733663569
Brittle rachis perc.	C11+C12 Leaf HSV	0.697457568980805
Brittle rachis perc.	C11+C12 Leaf HSV	0.765398149754121
Brittle rachis perc.	C11+C12 Leaf HSV	0.758041782257357
Brittle rachis perc.	C11+C12 Leaf HSV	0.711985598524638
Seed circularity	C11+C12 Leaf HSV	0.195256310273996
Seed circularity	C11+C12 Leaf HSV	0.0684866623419406
Seed circularity	C11+C12 Leaf HSV	0.181962932143548
Seed circularity	C11+C12 Leaf HSV	0.17887534572782
Seed circularity	C11+C12 Leaf HSV	0.190133385322674
Spike emergence	C11+C12 Leaf HSV	0.131985776540492
Spike emergence	C11+C12 Leaf HSV	0.0630669423227725
Spike emergence	C11+C12 Leaf HSV	0.167558748627529
Spike emergence	C11+C12 Leaf HSV	0.138651538194789
Spike emergence	C11+C12 Leaf HSV	0.0913530946713115
Seed length	C11+C12 Leaf HSV	0.265141604674759
Seed length	C11+C12 Leaf HSV	0.301090222860868
Seed length	C11+C12 Leaf HSV	0.309390735365319
Seed length	C11+C12 Leaf HSV	0.331539028530989
Seed length	C11+C12 Leaf HSV	0.215370818421599
Seed width	C11+C12 Leaf HSV	0.316164382954579
Seed width	C11+C12 Leaf HSV	0.305724215865618
Seed width	C11+C12 Leaf HSV	0.34436667340492
Seed width	C11+C12 Leaf HSV	0.373188195293488
Seed width	C11+C12 Leaf HSV	0.377449409607853
Fertility index	C11+C12 Leaf HSV	0.252642463972372
Fertility index	C11+C12 Leaf HSV	0.286514863219005
Fertility index	C11+C12 Leaf HSV	0.263713226247579
Fertility index	C11+C12 Leaf HSV	0.251307785155636
Fertility index	C11+C12 Leaf HSV	0.329719498401036
Seed mass per length of spike	C11+C12 Leaf HSV	0.240528692884856
Seed mass per length of spike	C11+C12 Leaf HSV	0.351781758176099
Seed mass per length of spike	C11+C12 Leaf HSV	0.3052142084763
Seed mass per length of spike	C11+C12 Leaf HSV	0.312433509347661
Seed mass per length of spike	C11+C12 Leaf HSV	0.261509257522063
Seed free threshing perc.	C11+C12 Leaf HSV	0.0818302058469832
Seed free threshing perc.	C11+C12 Leaf HSV	0.170510054558108
Seed free threshing perc.	C11+C12 Leaf HSV	0.129700395735922
Seed free threshing perc.	C11+C12 Leaf HSV	0.0498607996758873
Seed free threshing perc.	C11+C12 Leaf HSV	0.081845928503086
Plant height	C11+C12 Leaf HSV	0.317772360084794
Plant height	C11+C12 Leaf HSV	0.260407723972978
Plant height	C11+C12 Leaf HSV	0.354578899127485
Plant height	C11+C12 Leaf HSV	0.329285072530604
Plant height	C11+C12 Leaf HSV	0.259139879763023
Seed density	C11+C12 Leaf HSV	0.409222364183784
Seed density	C11+C12 Leaf HSV	0.497908908630617
Seed density	C11+C12 Leaf HSV	0.502195078380152
Seed density	C11+C12 Leaf HSV	0.432385417060015
Seed density	C11+C12 Leaf HSV	0.446428451584476
Seeds per spike	C11+C12 Leaf HSV	0.193002841201067
Seeds per spike	C11+C12 Leaf HSV	0.189284602911115
Seeds per spike	C11+C12 Leaf HSV	0.315095398167716
Seeds per spike	C11+C12 Leaf HSV	0.349148190825605
Seeds per spike	C11+C12 Leaf HSV	0.254204935468474
Seed mass	C11+C12 Leaf HSV	0.459968883478869
Seed mass	C11+C12 Leaf HSV	0.481992706848872
Seed mass	C11+C12 Leaf HSV	0.476088431416946
Seed mass	C11+C12 Leaf HSV	0.543207476255086
Seed mass	C11+C12 Leaf HSV	0.56913750152827
Shatter rating	C11+C12 Leaf HSV	0.258438667018017
Shatter rating	C11+C12 Leaf HSV	0.218519164617077
Shatter rating	C11+C12 Leaf HSV	0.202364995793785
Shatter rating	C11+C12 Leaf HSV	0.228743714617878
Shatter rating	C11+C12 Leaf HSV	0.180790565770005
Spike dry weight	C11+C12 Leaf HSV	0.427553902546506
Spike dry weight	C11+C12 Leaf HSV	0.503636758882989
Spike dry weight	C11+C12 Leaf HSV	0.480847966063398
Spike dry weight	C11+C12 Leaf HSV	0.502705523692304
Spike dry weight	C11+C12 Leaf HSV	0.463024285184176
Spike harvest index	C11+C12 Leaf HSV	0.282763438168551
Spike harvest index	C11+C12 Leaf HSV	0.268879884116716
Spike harvest index	C11+C12 Leaf HSV	0.195522447405249
Spike harvest index	C11+C12 Leaf HSV	0.26338736608636
Spike harvest index	C11+C12 Leaf HSV	0.216521779823325
Spike length	C11+C12 Leaf HSV	0.673629434449104
Spike length	C11+C12 Leaf HSV	0.659312982445756
Spike length	C11+C12 Leaf HSV	0.644965424912271
Spike length	C11+C12 Leaf HSV	0.655558526714134
Spike length	C11+C12 Leaf HSV	0.641434426753732
Seed mass per spike	C11+C12 Leaf HSV	0.365899298746194
Seed mass per spike	C11+C12 Leaf HSV	0.365044092331099
Seed mass per spike	C11+C12 Leaf HSV	0.473461081516521
Seed mass per spike	C11+C12 Leaf HSV	0.319418562580617
Seed mass per spike	C11+C12 Leaf HSV	0.33530606540762
Zadok's growth stage	C11+C12 Leaf HSV	0.314130451826229
Zadok's growth stage	C11+C12 Leaf HSV	0.306494497509895
Zadok's growth stage	C11+C12 Leaf HSV	0.166752727999299
Zadok's growth stage	C11+C12 Leaf HSV	0.278187297611067
Zadok's growth stage	C11+C12 Leaf HSV	0.359245924933674
Naked seed area	C11 -> C12 CropReporter	0.0514951285615718
Brittle rachis perc.	C11 -> C12 CropReporter	0.00888507121385411
Seed circularity	C11 -> C12 CropReporter	0.0776760886936078
Seed length	C11 -> C12 CropReporter	0.0169989971566834
Seed width	C11 -> C12 CropReporter	0.110408746281772
Fertility index	C11 -> C12 CropReporter	0.102903660642248
Seed mass per length of spike	C11 -> C12 CropReporter	0.174214945147047
Seed free threshing perc.	C11 -> C12 CropReporter	0.0560099379028288
Plant height	C11 -> C12 CropReporter	0.0604148500721607
Seed density	C11 -> C12 CropReporter	0.134430047957875
Seeds per spike	C11 -> C12 CropReporter	0.146023139410321
Seed mass	C11 -> C12 CropReporter	0.111026896593346
Shatter rating	C11 -> C12 CropReporter	0.0696242334124818
Spike dry weight	C11 -> C12 CropReporter	0.172417611343542
Spike harvest index	C11 -> C12 CropReporter	0.133514837761469
Spike length	C11 -> C12 CropReporter	0.021194448782739
Seed mass per spike	C11 -> C12 CropReporter	0.153074845102855
Zadok's growth stage	C11 -> C12 CropReporter	0.0185971076018966
Naked seed area	C12 -> C11 CropReporter	0.0557294768128111
Brittle rachis perc.	C12 -> C11 CropReporter	0.00574097228601043
Seed circularity	C12 -> C11 CropReporter	0.0525074590781978
Seed length	C12 -> C11 CropReporter	0.0154030162086835
Seed width	C12 -> C11 CropReporter	0.10978491339831
Fertility index	C12 -> C11 CropReporter	0.104863269304365
Seed mass per length of spike	C12 -> C11 CropReporter	0.116780075340586
Seed free threshing perc.	C12 -> C11 CropReporter	0.0490534834571542
Plant height	C12 -> C11 CropReporter	0.0735229309379315
Seed density	C12 -> C11 CropReporter	0.149093495907156
Seeds per spike	C12 -> C11 CropReporter	0.121767861885887
Seed mass	C12 -> C11 CropReporter	0.141960882325735
Shatter rating	C12 -> C11 CropReporter	0.0430462660439483
Spike dry weight	C12 -> C11 CropReporter	0.155666034405404
Spike harvest index	C12 -> C11 CropReporter	0.137345270836382
Spike length	C12 -> C11 CropReporter	0.0136376116171947
Seed mass per spike	C12 -> C11 CropReporter	0.147211570318622
Zadok's growth stage	C12 -> C11 CropReporter	0.0479912410113248
Naked seed area	C11+C12 CropReporter	0.13277067632851
Naked seed area	C11+C12 CropReporter	0.11421619735341
Naked seed area	C11+C12 CropReporter	0.065487226612897
Naked seed area	C11+C12 CropReporter	0.0999584357096611
Naked seed area	C11+C12 CropReporter	0.0720770459719204
Brittle rachis perc.	C11+C12 CropReporter	-0.0577566674918075
Brittle rachis perc.	C11+C12 CropReporter	-0.0619310943368063
Brittle rachis perc.	C11+C12 CropReporter	-0.0160862166498419
Brittle rachis perc.	C11+C12 CropReporter	-0.0591356212262997
Brittle rachis perc.	C11+C12 CropReporter	-0.0551901149842118
Seed circularity	C11+C12 CropReporter	0.0636081733359493
Seed circularity	C11+C12 CropReporter	0.0503533230592749
Seed circularity	C11+C12 CropReporter	0.0866469849486149
Seed circularity	C11+C12 CropReporter	0.109356053994894
Seed circularity	C11+C12 CropReporter	0.0298160264235836
Spike emergence	C11+C12 CropReporter	-0.0447940896628938
Spike emergence	C11+C12 CropReporter	-0.105763850884519
Spike emergence	C11+C12 CropReporter	0.0220436726876177
Spike emergence	C11+C12 CropReporter	-0.0475826409580443
Spike emergence	C11+C12 CropReporter	0.100834197303463
Seed length	C11+C12 CropReporter	0.00262049820995453
Seed length	C11+C12 CropReporter	-0.0419702614516463
Seed length	C11+C12 CropReporter	0.069201494402791
Seed length	C11+C12 CropReporter	0.0453007216718751
Seed length	C11+C12 CropReporter	0.0100291648374959
Seed width	C11+C12 CropReporter	0.154426811780702
Seed width	C11+C12 CropReporter	0.0632272225624642
Seed width	C11+C12 CropReporter	0.153819493216828
Seed width	C11+C12 CropReporter	0.205605721085041
Seed width	C11+C12 CropReporter	0.143396895868041
Fertility index	C11+C12 CropReporter	0.113184105044663
Fertility index	C11+C12 CropReporter	0.0907333698536583
Fertility index	C11+C12 CropReporter	0.156704926084057
Fertility index	C11+C12 CropReporter	0.074172053316571
Fertility index	C11+C12 CropReporter	0.0773190967149488
Seed mass per length of spike	C11+C12 CropReporter	0.126718986401593
Seed mass per length of spike	C11+C12 CropReporter	0.117101392193405
Seed mass per length of spike	C11+C12 CropReporter	0.159709544545078
Seed mass per length of spike	C11+C12 CropReporter	0.143242033278622
Seed mass per length of spike	C11+C12 CropReporter	0.0639178219595658
Seed free threshing perc.	C11+C12 CropReporter	-0.0749085005325303
Seed free threshing perc.	C11+C12 CropReporter	0.00694924195460256
Seed free threshing perc.	C11+C12 CropReporter	-0.0139254511189982
Seed free threshing perc.	C11+C12 CropReporter	0.0522017703226473
Seed free threshing perc.	C11+C12 CropReporter	0.0854651179329524
Plant height	C11+C12 CropReporter	0.0998537272555449
Plant height	C11+C12 CropReporter	0.0162232255398138
Plant height	C11+C12 CropReporter	0.00419603896965079
Plant height	C11+C12 CropReporter	0.16110980372654
Plant height	C11+C12 CropReporter	0.118801074916102
Seed density	C11+C12 CropReporter	0.127821143575452
Seed density	C11+C12 CropReporter	0.0311425717599218
Seed density	C11+C12 CropReporter	0.144339840708106
Seed density	C11+C12 CropReporter	0.144323469806141
Seed density	C11+C12 CropReporter	0.190956198728218
Seeds per spike	C11+C12 CropReporter	0.173659698615209
Seeds per spike	C11+C12 CropReporter	0.0904476742074107
Seeds per spike	C11+C12 CropReporter	0.0966419249537619
Seeds per spike	C11+C12 CropReporter	0.133240259979978
Seeds per spike	C11+C12 CropReporter	0.0985682059746305
Seed mass	C11+C12 CropReporter	0.151540714983995
Seed mass	C11+C12 CropReporter	0.118144699900436
Seed mass	C11+C12 CropReporter	0.0915323544393351
Seed mass	C11+C12 CropReporter	0.114376864048692
Seed mass	C11+C12 CropReporter	0.0850404899977315
Shatter rating	C11+C12 CropReporter	0.0258290893684488
Shatter rating	C11+C12 CropReporter	0.0113642439059198
Shatter rating	C11+C12 CropReporter	0.0494964664699574
Shatter rating	C11+C12 CropReporter	0.0340260719001778
Shatter rating	C11+C12 CropReporter	0.0928841845400951
Spike dry weight	C11+C12 CropReporter	0.178546014367549
Spike dry weight	C11+C12 CropReporter	0.0727680370165119
Spike dry weight	C11+C12 CropReporter	0.199872809773913
Spike dry weight	C11+C12 CropReporter	0.157906769476289
Spike dry weight	C11+C12 CropReporter	0.0989825219601595
Spike harvest index	C11+C12 CropReporter	0.147622908752322
Spike harvest index	C11+C12 CropReporter	0.0877361264662684
Spike harvest index	C11+C12 CropReporter	0.175125240497349
Spike harvest index	C11+C12 CropReporter	0.12532116257398
Spike harvest index	C11+C12 CropReporter	0.112198477096661
Spike length	C11+C12 CropReporter	-0.0330765201930462
Spike length	C11+C12 CropReporter	-0.0388136230077853
Spike length	C11+C12 CropReporter	-0.0184204055722841
Spike length	C11+C12 CropReporter	-0.0101424054851725
Spike length	C11+C12 CropReporter	0.0282526201687658
Seed mass per spike	C11+C12 CropReporter	0.10289934065828
Seed mass per spike	C11+C12 CropReporter	0.125375061347243
Seed mass per spike	C11+C12 CropReporter	0.115335882148389
Seed mass per spike	C11+C12 CropReporter	0.198556470333303
Seed mass per spike	C11+C12 CropReporter	0.162560471145927
Zadok's growth stage	C11+C12 CropReporter	-0.00139712401302017
Zadok's growth stage	C11+C12 CropReporter	0.0913037821672201
Zadok's growth stage	C11+C12 CropReporter	0.0994068729484418
Zadok's growth stage	C11+C12 CropReporter	-0.0105087551920189
Zadok's growth stage	C11+C12 CropReporter	0.11567614137383
